# A principled approach to the identification of biologically relevant transcription factor binding sites

**DOI:** 10.1101/2025.09.25.678593

**Authors:** Maalavika Pillai, Luís A. Nunes Amaral

## Abstract

Transcription factors (TF) regulate gene expression in cells by binding to specific DNA sequences. However, previous studies indicate that TF binding is a necessary but not sufficient condition for regulating gene expression.^1–3^ While recent advances in sequencing technologies such as Chromatin Immunoprecipitation sequencing (ChIP-seq) enable researchers to identify binding sequences at single nucleotide resolution, they often fail to distinguish between biologically relevant and non-relevant – i.e., spurious – binding events. Reliably distinguishing between these two types of binding is essential if one aims for reproducible findings. Here, we report on a systematic study of the sensitivity of “called” TF–target gene interactions to the choice of various data processing parameters. We find that acceptable distance from the transcription start site (TSS) is a critical parameter for reducing subjectivity. We, thus, develop a two-state mechanistic model that captures the positional distribution of both biologically relevant and spurious binding events, allowing us to identify interaction distance thresholds that minimize spurious binding. We validate our model with independent data by showing that biologically relevant binding events identified by our model are capable of recruiting RNA Polymerase II and, subsequently, regulating mRNA expression levels of the target gene. Finally, we investigate the impact of our approach on the detection of genes that are differentially bound and regulated by BCL3, a transcription coactivator, during molecular perturbation experiments. Within the genes expected to show differential expression, our model predicts that over 70% of reported interactions are spurious and we demonstrate the lack of change in mRNA expression in these genes following perturbation. We also identify genes that display a shift from spurious to biologically relevant binding that account for close to 17% of the genes displaying a sharp change in mRNA expression and strong association with known functions of BCL3 such as cell cycle regulation and DNA damage response. By providing a systematic TF-specific method to identify binding events that are directly involved in transcriptional regulation our model will increase reproducibility of analysis.
