## Supplementary material for "A principled approach to the identification of biologically relevant transcription factor binding sites": Tables

### Sheet: Table1
TF	CellLine	rb	Tau	rs
CEBPB	A549	17.9936	371.169	2.576
CTCF	A549	69.6951	465.802	10.9435
ELK1	A549	0.575758	299.449	0.0335431
EP300	A549	2.10415	359.838	0.899639
ESRRA	A549	1.39952	297.901	0.155871
HDAC2	A549	2.52091	417.977	0.185
MAFK	A549	4.31061	362.673	0.625678
MAX	A549	69.0859	387.142	5.2803
MAZ	A549	3.84795	350.572	0.282342
MYC	A549	14.4061	358.1	0.957749
RAD21	A549	33.3008	439.147	6.88728
RCOR1	A549	0.240929	266.922	0.0278358
REST	A549	9.4169	366.046	0.56209
RFX5	A549	7.60512	282.017	0.406007
SIN3A	A549	44.093	414.223	3.27949
CEBPB	GM12878	2.14098	332.931	0.372578
CTCF	GM12878	60.4926	443.418	14.7734
ELK1	GM12878	20.1941	255.903	0.997639
EP300	GM12878	10.3382	379.465	3.06874
ESRRA	GM12878	4.21017	318.797	0.33495
HDAC2	GM12878	1.29361	392.277	0.0818853
MAFK	GM12878	1.45958	352.363	0.183463
MAX	GM12878	24.5132	344.733	1.78683
MAZ	GM12878	83.7995	366.125	6.65203
MYC	GM12878	3.49283	416.801	0.261372
RAD21	GM12878	12.4553	436.173	4.88475
RCOR1	GM12878	3.70584	311.229	0.298825
REST	GM12878	5.60894	387.835	0.444341
RFX5	GM12878	10.8962	264.766	0.556071
SIN3A	GM12878	21.7082	366.468	1.4081
CEBPB	HepG2	11.6407	365.801	2.12574
CTCF	HepG2	79.6206	429.256	13.8658
ELK1	HepG2	11.8535	321.748	0.801703
EP300	HepG2	28.8318	347.005	4.57618
ESRRA	HepG2	13.7985	361.31	1.34297
HDAC2	HepG2	46.5212	357.744	5.44011
MAFK	HepG2	5.43042	329.766	0.916998
MAX	HepG2	127.908	404.02	11.046
MAZ	HepG2	55.8307	399.601	4.29011
MYC	HepG2	40.8272	383.714	3.32086
RAD21	HepG2	73.2148	410.615	12.421
RCOR1	HepG2	7.27026	296.241	0.512032
REST	HepG2	14.7294	364.597	1.17784
RFX5	HepG2	12.6664	261.494	0.669122
SIN3A	HepG2	24.6825	337.901	1.6174
CEBPB	K562	24.85	297.968	1.77928
CTCF	K562	72.6432	362.183	7.48283
ELK1	K562	9.84848	235.952	0.427912
EP300	K562	14.3068	286.781	1.21574
ESRRA	K562	20.8093	287.109	1.26589
HDAC2	K562	38.5667	320.304	2.90584
MAFK	K562	4.75294	265.245	0.409812
MAX	K562	126.716	311.926	7.50234
MAZ	K562	118.631	325.4	7.33361
MYC	K562	67.5072	316.188	3.93555
RAD21	K562	32.648	373.081	3.86248
RCOR1	K562	22.6718	292.613	1.88582
REST	K562	45.9773	315.851	3.10466
RFX5	K562	3.45435	260.871	0.163006
SIN3A	K562	43.2238	302.565	2.21856
CEBPB	MCF-7	6.10657	359.608	1.26973
CTCF	MCF-7	160.384	476.258	41.66
ELK1	MCF-7	17.9381	257.733	0.86701
EP300	MCF-7	1.3795	378.835	0.658321
ESRRA	MCF-7	2.70664	484.904	0.599938
HDAC2	MCF-7	8.08577	375.078	1.37093
MAFK	MCF-7	0.830471	331.308	0.16787
MAX	MCF-7	29.9507	386.581	2.9577
MAZ	MCF-7	27.7199	319.748	2.02396
MYC	MCF-7	112.985	397.007	10.1729
RAD21	MCF-7	18.23	440.745	8.76194
RCOR1	MCF-7	3.22514	417.695	0.540116
REST	MCF-7	3.47894	456.13	0.463886
RFX5	MCF-7	11.7436	269.196	0.702252
SIN3A	MCF-7	74.2378	435.224	7.11508

### Sheet: Table2
Source	Target	CellType	Label
POU5F1	POU5F1	MES	Only Goode et al.
CEBPB	GFI1	MES	Only Goode et al.
CEBPB	RUNX1	MES	both
CEBPB	TAL1	MES	both
CEBPB	FLI1	MES	both
CEBPB	ESRRB	HB	both
CEBPB	TAL1	HB	both
CEBPB	RUNX1	HB	both
CEBPB	GFI1	HB	Only Goode et al.
CEBPB	GATA2	HB	Only Goode et al.
TAL1	TAL1	HB	both
TAL1	FLI1	HB	Only Goode et al.
TAL1	CEBPB	HB	Only Goode et al.
TAL1	ESRRB	HB	both
TAL1	GFI1B	HB	Only Goode et al.
TAL1	GATA1	HB	both
TAL1	GATA2	HB	both
TAL1	GFI1	HB	Only Goode et al.
TAL1	RUNX1	HB	both
TAL1	LMO2	HB	Only Goode et al.
LMO2	LMO2	HB	Only Goode et al.
LMO2	TAL1	HB	both
LMO2	FLI1	HB	both
LMO2	ESRRB	HB	both
LMO2	SPI1	HB	both
LMO2	GFI1B	HB	Only Goode et al.
LMO2	GATA1	HB	both
LMO2	GATA2	HB	both
LMO2	RUNX1	HB	both
LMO2	MEIS1	HB	both
LMO2	GFI1	HB	Only Goode et al.
GATA2	GATA2	HB	Only Goode et al.
GATA2	GFI1	HB	Only Goode et al.
GATA2	TAL1	HB	Only Goode et al.
CEBPB	FLI1	HE	Only Goode et al.
CEBPB	TAL1	HE	both
FLI1	ELK4	HE	both
FLI1	FLI1	HE	both
FLI1	TAL1	HE	both
FLI1	CEBPB	HE	both
FLI1	ESRRB	HE	both
FLI1	SOX2	HE	Only Goode et al.
FLI1	SPI1	HE	both
FLI1	GFI1B	HE	Only Goode et al.
FLI1	GATA2	HE	both
FLI1	GFI1	HE	both
FLI1	MEIS1	HE	both
FLI1	RUNX1	HE	both
TAL1	TAL1	HE	both
TAL1	CEBPB	HE	Only Goode et al.
TAL1	SOX2	HE	Only Goode et al.
TAL1	GFI1B	HE	Only Goode et al.
TAL1	ESRRB	HE	both
TAL1	GATA2	HE	both
TAL1	RUNX1	HE	both
TAL1	GFI1	HE	Only Goode et al.
TAL1	MEIS1	HE	both
TAL1	LMO2	HE	Only Goode et al.
LMO2	ESRRB	HE	both
LMO2	FLI1	HE	Only Goode et al.
LMO2	TAL1	HE	both
LMO2	SOX2	HE	Only Goode et al.
LMO2	RUNX1	HE	both
LMO2	MEIS1	HE	both
LMO2	GFI1B	HE	both
LMO2	GFI1	HE	Only Goode et al.
MEIS1	GFI1	HE	Only Goode et al.
MEIS1	ESRRB	HE	Only Goode et al.
MEIS1	FLI1	HE	Only Goode et al.
MEIS1	RUNX1	HE	Only Goode et al.
FLI1	LMO2	HE	Only us
LMO2	GATA2	HE	Only us

### Sheet: Table3
Source	Target	CellType	Label	Distance
CEBPB	FLI1	HE	Only Goode et al.	90987841
TAL1	SOX2	HE	Only Goode et al.	897346
LMO2	SOX2	HE	Only Goode et al.	849292
TAL1	CEBPB	HE	Only Goode et al.	149879
GATA2	GATA2	HB	Only Goode et al.	76696
LMO2	LMO2	HB	Only Goode et al.	63843
TAL1	LMO2	HE	Only Goode et al.	63812
TAL1	LMO2	HB	Only Goode et al.	63807
TAL1	CEBPB	HB	Only Goode et al.	59596
MEIS1	RUNX1	HE	Only Goode et al.	57937
CEBPB	GATA2	HB	Only Goode et al.	57350
TAL1	GFI1	HB	Only Goode et al.	33110
CEBPB	GFI1	MES	Only Goode et al.	33108
LMO2	GFI1	HB	Only Goode et al.	33108
MEIS1	GFI1	HE	Only Goode et al.	33107
TAL1	GFI1	HE	Only Goode et al.	33097
LMO2	GFI1	HE	Only Goode et al.	33097
GATA2	GFI1	HB	Only Goode et al.	33024
CEBPB	GFI1	HB	Only Goode et al.	32974
MEIS1	ESRRB	HE	Only Goode et al.	24497
MEIS1	FLI1	HE	Only Goode et al.	21283
TAL1	FLI1	HB	Only Goode et al.	14866
FLI1	SOX2	HE	Only Goode et al.	11694
FLI1	GFI1B	HE	Only Goode et al.	9852
TAL1	GFI1B	HE	Only Goode et al.	9819
TAL1	GFI1B	HB	Only Goode et al.	6919
LMO2	GFI1B	HB	Only Goode et al.	6871
GATA2	TAL1	HB	Only Goode et al.	3654
POU5F1	POU5F1	MES	Only Goode et al.	1764
LMO2	FLI1	HE	Only Goode et al.	153
